# Homeostatic neuroimmune rhythms are linked to priming of olfactory bulb responses to an intranasal inflammatory challenge

**DOI:** 10.1101/2025.04.24.647555

**Authors:** Gregory Pearson, Brennan Baca, Jiexin Wang, Stephanie Gottwals, Nathan Santos, Giancarlo Denaroso, Amy Burnside, Saïd Akli, Ilia Karatsoreos

**Author notes:** To whom correspondence should be addressed: Ilia Karatsoreos, Ph.D., Department of Psychological and Brain Sciences 135 Hicks Way, Tobin Hall, University of Massachusetts Amherst Amherst MA, 01003, USA.

## Abstract

The circadian and immune systems are important for tissue homeostasis, yet their integration in the brain remains understudied. The olfactory bulb, a brain region that exhibits robust circadian rhythms and is regularly exposed to inflammatory stimuli, provides an optimal locus to probe the interaction of these two systems. We found that the murine olfactory bulb rhythmically expresses immune-related transcripts, with antiviral transcripts peaking around dusk. This was accompanied by distinct transcriptional responses to intranasal poly(I:C) at dusk versus dawn, suggesting that time of day primes the olfactory bulb’s response to inflammatory challenges. Using imaging flow cytometry, we detected two distinct populations of microglia, the resident macrophages of the brain, which differentially responded to intranasal poly(I:C) depending on time of day. This unveils a clear relationship between time of day and olfactory bulb immune processes, suggesting time is an important dimension to consider when studying the olfactory pathway into the brain.
