## Supplemental Table S1 for "Homeostatic neuroimmune rhythms are linked to priming of olfactory bulb responses to an intranasal inflammatory challenge"

### Sheet: Sheet1
Table S1. List of rhythmic neuroinflammation-related transcripts in the olfactory bulb, Related to Figure 1.
gname	M	A	phase	peak	pvalue	qvalue	sigma	R2
Cables1	9.93184	0.203531	2.26667	15.342	8.12239e-12	5.96183e-09	0.0572281	0.873465
Hist1h1d	5.57663	0.579688	6.14255	0.537184	4.80263e-08	1.76256e-05	0.29951	0.704636
Lfng	10.055	0.223827	2.83192	13.1828	7.92742e-08	1.93958e-05	0.12054	0.683089
S100a10	11.5528	0.31034	0.731899	21.2044	1.72852e-07	3.17183e-05	0.165961	0.665333
Pecam1	9.53654	0.182503	5.8763	1.5542	2.29608e-07	3.37064e-05	0.0982875	0.679508
Slc2a1	9.62123	0.237903	2.78257	13.3713	3.09922e-07	3.79138e-05	0.137662	0.649418
Trat1	5.65502	0.612119	4.00992	8.68325	6.45596e-07	6.4653e-05	0.342348	0.636108
Calr	14.0916	0.296804	0.627385	21.6036	7.04664e-07	6.4653e-05	0.173286	0.631785
Dlg1	11.4878	0.108878	0.898102	20.5695	1.45388e-06	0.000118572	0.056492	0.668183
Pten	13.1303	0.113583	0.736185	21.188	2.36559e-06	0.000146071	0.0659804	0.62726
Itgav	11.6033	0.118222	0.600011	21.7081	2.50731e-06	0.000146071	0.0698847	0.627636
Mmp14	8.7797	0.218899	5.58139	2.68066	2.59244e-06	0.000146071	0.132619	0.609674
Tmc7	8.3429	0.158128	3.01764	12.4735	2.65257e-06	0.000146071	0.0899252	0.663455
Opalin	8.36675	0.300532	5.22141	4.0557	2.7861e-06	0.000146071	0.178595	0.594616
Homer1	11.7579	0.205738	0.825974	20.845	3.77735e-06	0.000184839	0.129984	0.581012
Flt1	8.36133	0.183029	5.40726	3.3458	1.20469e-05	0.00055265	0.112594	0.590453
Prkar2b	10.5487	0.115358	0.635351	21.5731	1.45679e-05	0.000628991	0.074769	0.581471
Nptx1	11.1396	0.257291	0.266706	22.9813	3.41644e-05	0.00129404	0.197282	0.516828
Mertk	9.44583	0.225687	2.59866	14.0739	3.4317e-05	0.00129404	0.170719	0.510728
Camk4	10.7629	0.124759	0.292463	22.8829	3.65466e-05	0.00129404	0.0932466	0.528714
Bbc3	7.83557	0.233776	4.13353	8.21107	3.70231e-05	0.00129404	0.159242	0.532207
Mef2c	13.4099	0.0825303	0.987412	20.2284	4.10295e-05	0.00136889	0.0521308	0.569841
Cdkn1a	11.09	0.152516	0.0161767	23.9382	4.40023e-05	0.00140425	0.120912	0.504516
Brd2	12.2084	0.0695598	3.88415	9.16364	8.68451e-05	0.00259391	0.0449317	0.576012
Cd24a	9.76737	0.104834	0.521875	22.0066	8.83483e-05	0.00259391	0.0758548	0.53412
Csf1	9.29729	0.180074	3.61116	10.2064	9.72696e-05	0.00266271	0.145765	0.480987
Fkbp5	8.49276	0.227755	3.42133	10.9315	9.7947e-05	0.00266271	0.18881	0.477398
Irak2	9.62864	0.170784	5.48638	3.04358	0.000121487	0.0031847	0.134597	0.473312
Tmem100	8.97043	0.115685	6.26719	0.0611056	0.00018314	0.00455972	0.0913255	0.506632
Nrm	7.81085	0.180426	4.06958	8.45537	0.000191046	0.00455972	0.134786	0.490606
Bdnf	8.07651	0.241955	0.491614	22.1222	0.000192577	0.00455972	0.206816	0.452702
Slco2b1	8.36994	0.151457	4.98883	4.94406	0.000221446	0.00507942	0.106789	0.497363
Eef2k	9.38781	0.0992792	3.30301	11.3834	0.000282827	0.00629075	0.0801635	0.493743
Smarca5	11.7313	0.087681	1.35892	18.8093	0.00032881	0.00709844	0.0641909	0.476106
Ifitm3	10.5994	0.376476	3.5805	10.3235	0.000339361	0.00711689	0.326802	0.447819
Ctsf	11.6939	0.0882904	2.84833	13.1202	0.000384699	0.00784359	0.0771684	0.450632
Itga7	8.63819	0.285689	5.27031	3.86888	0.000440686	0.00874225	0.242371	0.421704
Amigo2	10.5087	0.130657	0.6862	21.3789	0.000488006	0.00942623	0.11645	0.42023
H2	7.38635	0.292642	3.89574	9.11937	0.000527469	0.00949661	0.263713	0.410292
Cldn5	11.2813	0.267881	6.19884	0.322186	0.000558786	0.00949661	0.255026	0.413453
Emcn	8.35293	0.152687	5.88061	1.53772	0.000564806	0.00949661	0.137001	0.433246
Grm2	11.3231	0.145196	4.94205	5.12277	0.000565084	0.00949661	0.122162	0.408213
Ets2	9.59123	0.143312	0.41788	22.4038	0.000566689	0.00949661	0.13341	0.414564
Adamts16	6.14994	0.253345	4.15395	8.13306	0.000569279	0.00949661	0.203495	0.44861
Kdm5c	10.9554	0.0982185	0.966667	20.3076	0.000623056	0.0101627	0.0821466	0.431819
Cd163	6.44231	0.260052	2.7586	13.4629	0.000706085	0.0111868	0.242239	0.41583
Ugt8a	9.47594	0.132809	6.14724	0.519255	0.00071632	0.0111868	0.127438	0.408946
Grap	7.21025	0.18089	4.86573	5.41427	0.000758878	0.0113906	0.139969	0.44688
Casp9	8.8855	0.139006	4.34302	7.41089	0.000762428	0.0113906	0.114213	0.425915
Bcl2l1	10.4836	0.0877173	2.422	14.7486	0.000775928	0.0113906	0.0752358	0.436775
Irf1	8.26469	0.179565	4.1104	8.29942	0.000800573	0.011522	0.157227	0.409331
Igf2r	9.83402	0.0831696	4.82105	5.58496	0.00091431	0.0129058	0.060808	0.474089
Ms4a4a	5.48217	0.402741	3.01993	12.4647	0.00112448	0.0153053	0.409166	0.381867
Mapt	11.4088	0.0534758	6.17242	0.42311	0.00112601	0.0153053	0.043148	0.494961
Crem	8.96557	0.151883	0.727203	21.2223	0.0011481	0.0153219	0.14362	0.389006
Socs3	6.32125	0.204922	4.71698	5.98246	0.001183	0.0155057	0.159386	0.442415
Ppfia4	9.93711	0.0907489	4.14811	8.15541	0.00126415	0.0157666	0.0771068	0.421384
Serpine1	6.08555	0.20864	2.91056	12.8825	0.00126508	0.0157666	0.194155	0.421753
Tmem37	6.23712	0.235279	3.62261	10.1626	0.0012803	0.0157666	0.223605	0.401431
Ly6a	9.69422	0.154728	2.57715	14.156	0.00129283	0.0157666	0.154773	0.372595
Nfkbia	8.49545	0.184461	3.39031	11.05	0.0013103	0.0157666	0.189232	0.374578
Sesn2	7.98444	0.135971	3.69201	9.89756	0.00133819	0.0158346	0.12494	0.413889
Becn1	12.0847	0.0898039	1.22692	19.3135	0.0013591	0.0158346	0.0787968	0.392869
Prkar1a	13.8545	0.0621272	0.57464	21.805	0.00139224	0.0159672	0.0562421	0.419707
Lacc1	7.62498	0.155516	3.75141	9.67068	0.00152364	0.0169691	0.145923	0.400231
Chn2	10.307	0.0838871	1.15073	19.6045	0.00152583	0.0169691	0.0705285	0.417486
Slamf9	5.58938	0.281543	3.40986	10.9753	0.00164914	0.0180667	0.280957	0.387023
Kcnd1	6.84467	0.183918	4.27299	7.67839	0.00174429	0.018828	0.158877	0.405482
Mapk10	11.971	0.122332	0.734854	21.1931	0.00178393	0.0189768	0.123406	0.358248
Gria4	13.0941	0.088248	1.78336	17.1881	0.00189216	0.0198407	0.0796383	0.374273
Oas1g	5.27744	0.403795	3.26732	11.5197	0.00192999	0.0198539	0.431169	0.358607
Ddx58	8.2722	0.261742	3.45358	10.8083	0.00194752	0.0198539	0.27771	0.356964
Atg3	11.484	0.0718917	1.46259	18.4133	0.0020191	0.0203016	0.060009	0.408842
Cdc7	8.51351	0.131844	1.06562	19.9296	0.00235262	0.0232705	0.121725	0.377755
Mcm2	6.45165	0.164291	4.09777	8.34768	0.00238056	0.0232705	0.139574	0.424883
Suv39h1	9.93753	0.0728115	2.75704	13.4689	0.00242288	0.0232705	0.069344	0.405039
Grin2b	12.2075	0.075251	6.13821	0.553775	0.00244118	0.0232705	0.0791364	0.365353
Bcl2	9.00134	0.152731	0.384664	22.5307	0.00300934	0.0283186	0.168273	0.337166
Ptx3	5.93856	0.209759	5.51727	2.92557	0.00307833	0.0286012	0.200426	0.381487
Tmem119	9.27934	0.106365	2.17208	15.7033	0.00323848	0.0297131	0.1032	0.360732
Chuk	11.0361	0.0981008	1.10409	19.7827	0.00331012	0.0299954	0.0969903	0.343916
Ifih1	8.4838	0.239133	3.44911	10.8254	0.0035198	0.0311763	0.269875	0.329303
Snca	12.0302	0.0692786	0.705433	21.3054	0.00352539	0.0311763	0.0700282	0.359198
Myct1	5.62438	0.233966	5.13233	4.39596	0.00372028	0.0325081	0.21489	0.375207
Kcnj10	12.1853	0.131553	0.220904	23.1562	0.00381766	0.0329666	0.150461	0.325863
Vegfa	10.5794	0.11955	5.758	2.00607	0.00402631	0.0343641	0.134475	0.321586
Mpg	6.59686	0.223917	4.39904	7.19691	0.00413446	0.0345508	0.219502	0.340074
Cxcl10	5.72682	0.894509	3.48631	10.6833	0.00414233	0.0345508	0.993581	0.335072
Myc	7.47678	0.135968	0.588548	21.7519	0.00425213	0.0350682	0.13943	0.359681
Traf3	8.8764	0.099896	0.584974	21.7656	0.0046146	0.0373458	0.10422	0.351984
Map2k1	14.0155	0.0479086	3.45892	10.7879	0.00463007	0.0373458	0.0481234	0.382282
Irf7	6.62143	0.510174	3.31059	11.3545	0.0048129	0.0383986	0.601927	0.313426
Serpina3n	8.09335	0.330535	3.54072	10.4754	0.00487908	0.038508	0.383849	0.313491
Egfr	8.19331	0.094716	5.60163	2.60337	0.00509379	0.0397749	0.0906104	0.386474
Clcf1	5.24452	0.220071	3.5141	10.5771	0.00529558	0.0406448	0.228861	0.363944
Mvp	7.83245	0.147958	3.75541	9.65539	0.00531594	0.0406448	0.162454	0.327436
Zbp1	5.64616	0.496269	3.54085	10.4749	0.00542759	0.0406555	0.582508	0.308904
Rad51b	4.4427	0.241859	6.25152	0.120962	0.00552646	0.0406555	0.241218	0.391446
Cx3cl1	10.5446	0.152436	0.432553	22.3478	0.00557372	0.0406555	0.179027	0.307295
Ldha	12.0347	0.138423	0.289629	22.8937	0.00557512	0.0406555	0.163981	0.308795
Psmb8	8.12255	0.305003	3.66373	10.0056	0.00559429	0.0406555	0.354589	0.307515
Pik3cb	10.9216	0.0704431	0.927559	20.457	0.00581883	0.0418728	0.0716155	0.342149
Grm3	10.4314	0.0872079	0.420978	22.392	0.00599457	0.0427186	0.100199	0.317202
Tubb3	13.3778	0.0636087	0.113046	23.5682	0.00612128	0.0432021	0.0735058	0.323288
Esam	8.66119	0.107961	5.43698	3.23226	0.0063795	0.0443685	0.113596	0.332022
Cytip	5.35282	0.263004	0.371482	22.581	0.00645482	0.0443685	0.300244	0.321992
Pms2	10.0989	0.0770508	3.67994	9.94368	0.00651389	0.0443685	0.0850637	0.329127
Tle3	10.507	0.135215	1.1361	19.6604	0.00656004	0.0443685	0.147879	0.298262
Map2k4	11.5867	0.0582654	1.01128	20.1372	0.00658879	0.0443685	0.0568731	0.355296
Slc17a6	10.1097	0.133821	0.436633	22.3322	0.00691057	0.0461123	0.161038	0.29686
Optn	9.61554	0.0867847	4.59067	6.46494	0.00707974	0.0464464	0.0853537	0.332741
Ngf	7.57285	0.180637	5.21583	4.077	0.00713323	0.0464464	0.196357	0.304463
Cd68	8.59218	0.158779	3.6958	9.88308	0.00715047	0.0464464	0.189429	0.295038
Irf6	5.13863	0.248997	3.63286	10.1235	0.00740237	0.0476609	0.27715	0.327885
Sphk1	7.36057	0.185616	5.0332	4.7746	0.00778966	0.0497183	0.198648	0.302151
C4a	9.84136	0.195392	3.58149	10.3197	0.008123	0.0507513	0.239538	0.289031
Pnoc	5.74267	0.171336	0.166781	23.3629	0.00814302	0.0507513	0.187002	0.34792
Hdac2	11.5296	0.0632713	0.964878	20.3144	0.00815892	0.0507513	0.0663453	0.326031
Tnfrsf25	5.87988	0.239187	0.472658	22.1946	0.0082308	0.0507682	0.282973	0.302442
Lsr	8.74206	0.186619	0.897182	20.573	0.00832609	0.0509279	0.216336	0.287504
Nwd1	10.5832	0.0794487	0.0831208	23.6825	0.00849262	0.0513076	0.0968768	0.300553
Fgl2	7.34482	0.146986	3.94846	8.91798	0.00855536	0.0513076	0.162967	0.311655
Gbp2	7.56099	0.370367	3.73708	9.72542	0.00865724	0.0513076	0.450594	0.284886
Creb1	10.3581	0.0878054	0.983564	20.2431	0.00867357	0.0513076	0.0973227	0.301037
Smarca4	12.0575	0.0514935	0.218777	23.1643	0.00876959	0.0513076	0.0580331	0.332422
Sall1	12.2445	0.0687255	0.735827	21.1893	0.00880757	0.0513076	0.0786185	0.302642
Ccl5	5.1551	0.534638	3.63902	10.1	0.00938868	0.0536379	0.662891	0.281925
Ago4	7.55709	0.191658	1.08387	19.8599	0.0094878	0.0536379	0.217834	0.285045
Osgin1	5.57614	0.229799	3.29879	11.3996	0.00956468	0.0536379	0.278454	0.302265
Itga6	10.5543	0.0823676	5.45856	3.14982	0.00956529	0.0536379	0.0944623	0.296276
Tie1	8.12747	0.123457	5.52123	2.91046	0.00959749	0.0536379	0.140639	0.30285
Ngfr	6.23389	0.165915	4.08702	8.38872	0.00970792	0.0536379	0.173311	0.328929
Cks1b	7.23233	0.137709	3.28448	11.4542	0.00974156	0.0536379	0.165609	0.305692
Blnk	6.78414	0.130953	2.2318	15.4752	0.00979221	0.0536379	0.133099	0.34341
Rab6b	12.4389	0.0518696	0.418335	22.4021	0.0101837	0.0553694	0.0592591	0.319778
Pik3ca	11.2668	0.0629674	1.45527	18.4413	0.0103484	0.0558511	0.0636429	0.320627
Ppp3r1	12.4531	0.0573933	0.157527	23.3983	0.0107739	0.0577231	0.0698185	0.300609
Eif1	13.6728	0.0636239	1.40722	18.6248	0.0110674	0.0585445	0.067973	0.29788
Pllp	7.57296	0.208018	4.67255	6.15218	0.0110868	0.0585445	0.234727	0.273878
Ch25h	4.40855	0.3498	3.46894	10.7496	0.0113332	0.059092	0.435463	0.286884
Fcgr3	7.63253	0.169277	1.71582	17.4461	0.0113515	0.059092	0.187541	0.282529
Nlgn1	11.8436	0.0582485	0.685653	21.381	0.0125056	0.0645985	0.067842	0.298003
Ldlrad3	8.90374	0.0847386	4.85331	5.46173	0.0125853	0.0645985	0.0858236	0.320198
St3gal6	9.22112	0.0832939	4.89426	5.30531	0.0135122	0.0688749	0.0877759	0.304079
Cd33	6.9994	0.168414	4.77249	5.77043	0.0137406	0.0694497	0.185975	0.282694
Asph	13.1041	0.0666176	1.18615	19.4692	0.0138143	0.0694497	0.0758657	0.279268
Sox9	9.98059	0.107453	0.276036	22.9456	0.0139138	0.0694744	0.143416	0.260682
Tlr7	5.84671	0.180992	3.59784	10.2573	0.0145183	0.0714909	0.219219	0.293331
Sumo1	12.7922	0.0419985	1.33766	18.8905	0.014519	0.0714909	0.0389225	0.362574
Casp7	7.81653	0.161907	4.2448	7.78604	0.0146099	0.0714909	0.192709	0.26566
Tnfsf10	6.58753	0.181708	4.73875	5.89931	0.0147626	0.07176	0.201318	0.281163
Pole	6.01628	0.186725	3.54624	10.4544	0.0154413	0.0745652	0.235282	0.279265
Hat1	10.6314	0.0659743	1.29141	19.0672	0.0157445	0.0755325	0.0723504	0.290399
Blm	7.51711	0.10989	4.73948	5.89653	0.0159683	0.0761087	0.112861	0.312798
Cd109	5.50879	0.22113	3.47161	10.7394	0.0163619	0.0774813	0.28469	0.27325
Bin1	12.1703	0.0726885	5.96985	1.19684	0.0166226	0.0782115	0.0976377	0.257217
Rala	10.8623	0.069146	1.01778	20.1124	0.016999	0.0794732	0.0815866	0.273512
Bnip3l	11.862	0.0415605	0.624665	21.614	0.0182492	0.0840276	0.0456702	0.326455
Fa2h	7.49238	0.211178	5.28957	3.79532	0.0183532	0.0840276	0.269071	0.24529
Fcgr2b	9.35121	0.208253	3.48451	10.6902	0.0183846	0.0840276	0.287429	0.246121
Cox5b	14.1352	0.0632276	0.901048	20.5582	0.0184311	0.0840276	0.0786846	0.259124
Ptgs2	6.71657	0.308343	1.07262	19.9029	0.0185581	0.0840843	0.38699	0.246941
Kit	8.84963	0.109615	5.97054	1.19421	0.0186825	0.0841285	0.148724	0.253419
Itgb5	10.3801	0.0617135	0.016387	23.9374	0.0194337	0.0869777	0.0809686	0.271017
Tgm2	8.22116	0.133869	2.72666	13.5849	0.0196131	0.087061	0.18262	0.248083
Icam2	7.278	0.156863	0.162452	23.3795	0.0196895	0.087061	0.216639	0.250009
Hspb1	8.55407	0.232202	1.0728	19.9022	0.0199491	0.0876805	0.294357	0.243233
C3ar1	7.26329	0.186897	3.53331	10.5037	0.0203305	0.0888249	0.260355	0.24115
C1qc	11.2042	0.130398	3.14917	11.9711	0.0205685	0.089333	0.184808	0.241632
P2ry12	9.7196	0.0748348	0.230119	23.121	0.0209331	0.0900357	0.1009	0.257869
Tarbp2	9.16641	0.0983549	3.99272	8.74891	0.0209756	0.0900357	0.125678	0.251805
Ikbkg	9.22566	0.0736309	4.36844	7.31378	0.0213292	0.0910213	0.0824068	0.284556
Tmem88b	8.90088	0.146496	5.37927	3.45269	0.0232312	0.0985646	0.195695	0.232711
Ppp3cb	12.7877	0.0470808	0.772052	21.051	0.0236583	0.0993276	0.0575359	0.273467
F3	10.9032	0.104514	3.00083	12.5377	0.023808	0.0993276	0.151571	0.232423
Serping1	8.54119	0.130291	4.17363	8.05789	0.023817	0.0993276	0.168522	0.237859
Sox4	11.8158	0.0582171	5.57939	2.68829	0.0251981	0.104494	0.0764714	0.2493
Kdm5a	10.6879	0.0419559	3.5717	10.3571	0.0255951	0.105544	0.0485221	0.313991
Ctse	5.09738	0.393745	1.06354	19.9376	0.0257781	0.105705	0.522367	0.227307
Grn	10.8005	0.078183	3.22923	11.6652	0.0260774	0.105806	0.113805	0.23164
Tnfrsf1a	9.21229	0.0993803	4.26867	7.69487	0.0260912	0.105806	0.12671	0.238622
Stat1	9.60939	0.182569	3.27618	11.4859	0.0264133	0.106524	0.269167	0.226671
Trp53	8.52084	0.10908	4.38358	7.25596	0.0266027	0.106702	0.135616	0.243185
Jun	10.7091	0.0836272	6.17302	0.420782	0.0267717	0.106796	0.12303	0.227685
Tmem204	7.09612	0.1392	3.57807	10.3328	0.0287869	0.114214	0.195494	0.236631
Hmox1	7.08392	0.120143	3.45336	10.8091	0.0301311	0.118904	0.166774	0.2449
Hcar2	4.1843	0.33805	2.56102	14.2176	0.0315161	0.123705	0.476537	0.229492
Lig1	8.75418	0.07674	3.68158	9.9374	0.0321193	0.125402	0.103097	0.248778
Ralb	10.7182	0.046565	2.79	13.343	0.0324275	0.125935	0.0612248	0.264289
Trem2	8.72111	0.117745	3.22677	11.6746	0.0326185	0.12601	0.17889	0.216769
Rab7	13.1574	0.0331367	0.904398	20.5455	0.0341794	0.131349	0.0353014	0.322864
Slfn8	6.17861	0.280881	3.19264	11.805	0.0346182	0.132342	0.4317	0.213067
Iqsec1	11.5545	0.0562653	4.42632	7.0927	0.0349314	0.132529	0.0707601	0.237541
Abcc8	6.26653	0.163353	4.94281	5.11987	0.0350694	0.132529	0.204712	0.237196
AI464131	9.53836	0.0958852	1.72618	17.4065	0.0352088	0.132529	0.126192	0.218346
Ash2l	10.1398	0.0652153	1.26346	19.1739	0.0357959	0.134052	0.0824282	0.236424
Il1r1	7.13629	0.202729	3.37606	11.1044	0.0369351	0.136311	0.313622	0.208746
Braf	11.6536	0.0488395	1.52965	18.1572	0.0370116	0.136311	0.0585508	0.250468
Prkar2a	10.8666	0.0460744	1.00919	20.1452	0.0371241	0.136311	0.0554669	0.266062
Sod2	12.7502	0.034891	0.782705	21.0103	0.037142	0.136311	0.0406036	0.292701
Setd1a	9.06211	0.0995444	4.40534	7.17283	0.0376798	0.137405	0.1329	0.217216
Cd86	6.7121	0.147384	4.02712	8.61754	0.0378145	0.137405	0.201764	0.224999
Fscn1	12.6609	0.0690798	6.28124	0.00741413	0.038069	0.137649	0.107966	0.207609
Ccng2	10.7413	0.0677522	1.34772	18.8521	0.0396825	0.142779	0.0891409	0.219856
Ninj2	4.90378	0.18856	5.26118	3.90378	0.040001	0.143223	0.231552	0.257708
Clic4	11.2909	0.0504179	0.824463	20.8508	0.0414954	0.147853	0.0682424	0.232104
Dnmt3a	10.5542	0.0569008	5.77949	1.92398	0.0418338	0.14801	0.0824669	0.222965
Vim	11.0024	0.099108	3.94986	8.91266	0.041943	0.14801	0.147137	0.201542
C1qa	10.7206	0.127658	3.44549	10.8392	0.0425448	0.149416	0.201236	0.201143
Irf3	9.619	0.0819355	1.17992	19.4931	0.0429661	0.150177	0.112188	0.211618
Osmr	7.93898	0.138763	4.37204	7.30003	0.0435729	0.150985	0.193318	0.204137
Tnfrsf10b	5.52527	0.194454	4.58394	6.49065	0.0438557	0.150985	0.250664	0.225072
C1qb	11.3583	0.139811	3.02943	12.4284	0.0439433	0.150985	0.224699	0.198076
Psen2	8.33429	0.101449	4.49086	6.84618	0.0441125	0.150985	0.134705	0.21669
Kdm4a	9.82142	0.0777101	4.32828	7.46718	0.0442257	0.150985	0.106695	0.210451
Smc1a	10.782	0.0530613	0.864427	20.6981	0.0445151	0.151269	0.0724323	0.227063
Txnrd1	11.2414	0.0425457	1.527	18.1673	0.0468857	0.157587	0.0497348	0.260075
Ifnar2	9.1132	0.0689084	4.46455	6.94666	0.0469802	0.157587	0.0877655	0.231851
Nrgn	11.6092	0.139291	6.13618	0.561525	0.0475551	0.157587	0.226955	0.193404
Igf1	7.22911	0.179085	5.61214	2.56319	0.0476363	0.157587	0.277927	0.193576
Rad50	8.34528	0.0773938	3.32321	11.3063	0.0476564	0.157587	0.115072	0.223084
Fgd2	6.15407	0.160207	4.4365	7.05381	0.0476625	0.157587	0.212771	0.218056
Tmcc3	9.94953	0.0515795	0.733963	21.1965	0.0479023	0.15767	0.0700626	0.235451
Pak1	13.4325	0.0398782	1.20429	19.4	0.0483458	0.158419	0.0500174	0.241379
Gpr62*	7.6869	0.0993726	4.95076	5.08947	0.0506606	0.164738	0.130186	0.221709
Rb1cc1*	11.4441	0.0415689	1.55863	18.0465	0.0508471	0.164738	0.0496413	0.251832
Hsd11b1*	7.76312	0.121221	0.903908	20.5473	0.0509477	0.164738	0.17827	0.200157
Srxn1*	11.2132	0.0634422	0.393285	22.4978	0.0518383	0.166883	0.100942	0.195834
Ccni*	13.0238	0.0560715	0.585224	21.7646	0.052439	0.168079	0.0871495	0.196608
Islr2*	9.32744	0.149407	5.00429	4.88501	0.0537285	0.171464	0.218539	0.187351
S1pr3*	8.55854	0.170683	5.07638	4.60967	0.0540662	0.171795	0.251267	0.187549
Ncor2*	11.4703	0.0506624	4.61989	6.3533	0.054763	0.173259	0.0672951	0.214344
Bok*	8.5835	0.0646957	5.73943	2.07699	0.0551246	0.173434	0.0914194	0.23022
Lgmn*	11.7286	0.0551234	3.11595	12.098	0.0552909	0.173434	0.0896043	0.194958
Ccl2*	5.86765	0.436724	3.17495	11.8726	0.0559548	0.17477	0.735277	0.184153
Cidea*	6.62495	0.116182	2.79783	13.3131	0.0564082	0.175439	0.176981	0.211338
Ifnar1*	10.6435	0.0428049	5.27972	3.83295	0.0568427	0.175921	0.0551004	0.241024
Bola2*	11.2221	0.0645666	1.09991	19.7986	0.0570426	0.175921	0.0945983	0.192865
E2f1*	6.36313	0.112034	3.16488	11.9111	0.0576297	0.17627	0.16856	0.220388
Fcrls*	9.04943	0.0782455	5.2187	4.06603	0.057636	0.17627	0.112138	0.201289
Lair1*	7.90746	0.0914845	3.68819	9.91217	0.0591136	0.180039	0.140223	0.202564
Bid*	9.85057	0.0868208	5.10693	4.49298	0.0597649	0.18127	0.129524	0.184532
*Transcripts are above the significance threshold of p < 0.05.
